# All small things considered: the diversity of fungi, bacteria and oomycota isolated from the seagrass, *Zostera marina*

**DOI:** 10.1101/2020.03.13.991547

**Authors:** Cassandra L. Ettinger, Jonathan A. Eisen

**Affiliations:** Genome Center, University of California, Davis, CA, United States; Department of Evolution and Ecology, University of California, Davis, CA, United States; Department of Medical Microbiology and Immunology, University of California, Davis, Davis, CA, United States

**Keywords:** seagrass, *Zostera marina*, eelgrass, fungi, generalist, marine fungi, bacteria, oomycetes, 28S rRNA

## Abstract

Fungi in the marine environment are often neglected as a research topic, despite that fungi having critical roles on land as decomposers, pathogens or beneficial endophytes. Here we used culture-dependent methods to survey the fungi associated with the seagrass, *Zostera marina*, also obtaining bacteria and oomycete isolates in the process. A total of 108 fungi, 41 bacteria and 2 oomycetes were isolated. These isolates were then taxonomically identified using a combination of molecular and phylogenetic methods. The majority of the fungal isolates were classified as belonging to the classes Eurotiomycetes, Dothideomycetes, and Sordariomycetes. Most fungal isolates were habitat generalists like *Penicillium sp.* and *Cladosporium sp.*, but we also cultured a diverse set of rare taxa including possible habitat specialists like *Colletotrichum sp.* which may preferentially associate with *Z. marina* leaf tissue. Although the bulk of bacterial isolates were identified as being from known ubiquitous marine lineages, we also obtained several Actinomycetes isolates which might produce interesting secondary metabolites and a *Phyllobacterium sp*. which may be involved in nitrogen cycling in the seagrass ecosystem. We identified two oomycetes, another understudied group of marine microbial eukaryotes, as *Halophytophthora sp*. which may be opportunistic pathogens of *Z. marina*. Overall, this study generates a culture collection of fungi, bacteria and oomycetes which expands knowledge of the diversity of *Z. marina* associated microbes and highlights a need for more investigation into the functional and evolutionary roles of microbial eukaryotes associated with seagrasses.
