## Supplementary material for "All small things considered: the diversity of fungi, bacteria and oomycota isolated from the seagrass, *Zostera marina*": Tables 1-3

### Sheet: Table1
Table 1: Fungi isolated from the seagrass, Zostera marina
Strain	Tissue	Class	Order	Molecular ID	GenBank Accession (ITS-LSU)	Confirmed Marine Fungal Genus	Genus detected in ITS amplicon data
CLE116	Leaf	Dothideomycetes	Capnodiales	Cladosporium sp	MN543969	yes	yes
CLE118	Leaf	Dothideomycetes	Capnodiales	Cladosporium sp	MN543970	yes	yes
CLE127	Leaf	Dothideomycetes	Capnodiales	Cladosporium sp	MN543975	yes	yes
CLE152	Leaf	Dothideomycetes	Capnodiales	Cladosporium sp	MN543985	yes	yes
CLE37	Leaf	Dothideomycetes	Capnodiales	Cladosporium sp	MN543925	yes	yes
CLE39	Leaf	Dothideomycetes	Capnodiales	Cladosporium sp	MN543926	yes	yes
CLE109	Root	Dothideomycetes	Capnodiales	Cladosporium sp	MN543962	yes	yes
CLE14	Root	Dothideomycetes	Capnodiales	Cladosporium sp	MN543914	yes	yes
CLE90	Root	Dothideomycetes	Capnodiales	Cladosporium sp	MN543951	yes	yes
CLE157	Seawater	Dothideomycetes	Capnodiales	Cladosporium sp	MN543992	yes	yes
CLE121	Sediment	Dothideomycetes	Capnodiales	Cladosporium sp	MN543973	yes	yes
CLE103	Leaf	Dothideomycetes	Capnodiales	Ramularia sp	MN543956	no	yes
CLE164	Leaf	Dothideomycetes	Capnodiales	Ramularia sp	MN544001	no	yes
CLE32	Leaf	Dothideomycetes	Capnodiales	Ramularia sp	MN543922	no	yes
CLE81	Leaf	Dothideomycetes	Capnodiales	Ramularia sp	MN543944	no	yes
CLE89	Leaf	Dothideomycetes	Capnodiales	Ramularia sp	MN543950	no	yes
CLE158	Rhizome	Dothideomycetes	Capnodiales	Ramularia sp	MN543993	no	yes
CLE160	Rhizome	Dothideomycetes	Capnodiales	Ramularia sp	MN543996	no	yes
CLE1	Root	Dothideomycetes	Capnodiales	Ramularia sp	MN543907	no	yes
CLE111	Root	Dothideomycetes	Capnodiales	Ramularia sp	MN543964	no	yes
CLE112	Root	Dothideomycetes	Capnodiales	Ramularia sp	MN543965	no	yes
CLE122	Sediment	Dothideomycetes	Capnodiales	Ramularia sp	MN543974	no	yes
CLE104	Leaf	Dothideomycetes	Dothideales	Aureobasidium sp	MN543957	yes	yes
CLE102	Leaf	Dothideomycetes	Pleosporales	Pleosporales sp	MN543955	NA	NA
CLE3	Leaf	Dothideomycetes	Pleosporales	Pleosporales sp	MN543909	NA	NA
CLE55	Leaf	Dothideomycetes	Pleosporales	Pleosporales sp	MN543927	NA	NA
CLE56	Leaf	Dothideomycetes	Pleosporales	Pleosporales sp	MN543942	NA	NA
CLE57	Leaf	Dothideomycetes	Pleosporales	Pleosporales sp	MN543928	NA	NA
CLE159	Root	Dothideomycetes	Pleosporales	Pleosporales sp	MN543995	NA	NA
CLE2	Roots and rhizome	Dothideomycetes	Pleosporales	Pleosporales sp	MN543908	NA	NA
CLE101	Leaf	Eurotiomycetes	Eurotiales	Penicillium sp	MN543954	yes	yes
CLE12	Leaf	Eurotiomycetes	Eurotiales	Penicillium sp	MN543912	yes	yes
CLE128	Leaf	Eurotiomycetes	Eurotiales	Penicillium sp	MN543976	yes	yes
CLE129	Leaf	Eurotiomycetes	Eurotiales	Penicillium sp	MN543977	yes	yes
CLE13	Leaf	Eurotiomycetes	Eurotiales	Penicillium sp	MN543913	yes	yes
CLE130	Leaf	Eurotiomycetes	Eurotiales	Penicillium sp	MN543978	yes	yes
CLE131	Leaf	Eurotiomycetes	Eurotiales	Penicillium sp	MN543979	yes	yes
CLE133	Leaf	Eurotiomycetes	Eurotiales	Penicillium sp	MN543981	yes	yes
CLE139	Leaf	Eurotiomycetes	Eurotiales	Penicillium sp	MN543983	yes	yes
CLE151	Leaf	Eurotiomycetes	Eurotiales	Penicillium sp	MN543984	yes	yes
CLE163	Leaf	Eurotiomycetes	Eurotiales	Penicillium sp	MN544000	yes	yes
CLE17	Leaf	Eurotiomycetes	Eurotiales	Penicillium sp	MN543916	yes	yes
CLE171	Leaf	Eurotiomycetes	Eurotiales	Penicillium sp	MN544004	yes	yes
CLE172	Leaf	Eurotiomycetes	Eurotiales	Penicillium sp	MN544005	yes	yes
CLE174	Leaf	Eurotiomycetes	Eurotiales	Penicillium sp	MN544007	yes	yes
CLE175	Leaf	Eurotiomycetes	Eurotiales	Penicillium sp	MN544008	yes	yes
CLE20	Leaf	Eurotiomycetes	Eurotiales	Penicillium sp	MN543918	yes	yes
CLE34	Leaf	Eurotiomycetes	Eurotiales	Penicillium sp	MN543923	yes	yes
CLE35	Leaf	Eurotiomycetes	Eurotiales	Penicillium sp	MN543924	yes	yes
CLE42	Leaf	Eurotiomycetes	Eurotiales	Penicillium sp	MN544012	yes	yes
CLE62	Leaf	Eurotiomycetes	Eurotiales	Penicillium sp	MN543933	yes	yes
CLE66	Leaf	Eurotiomycetes	Eurotiales	Penicillium sp	MN543936	yes	yes
CLE73	Leaf	Eurotiomycetes	Eurotiales	Penicillium sp	MN543940	yes	yes
CLE83	Leaf	Eurotiomycetes	Eurotiales	Penicillium sp	MN543946	yes	yes
CLE84	Leaf	Eurotiomycetes	Eurotiales	Penicillium sp	MN543947	yes	yes
CLE95	Leaf	Eurotiomycetes	Eurotiales	Penicillium sp	MN543953	yes	yes
CLE132	Leaves and roots	Eurotiomycetes	Eurotiales	Penicillium sp	MN543980	yes	yes
CLE106	Rhizome	Eurotiomycetes	Eurotiales	Penicillium sp	MN543959	yes	yes
CLE107	Rhizome	Eurotiomycetes	Eurotiales	Penicillium sp	MN543960	yes	yes
CLE108	Rhizome	Eurotiomycetes	Eurotiales	Penicillium sp	MN543961	yes	yes
CLE113	Rhizome	Eurotiomycetes	Eurotiales	Penicillium sp	MN543966	yes	yes
CLE114	Rhizome	Eurotiomycetes	Eurotiales	Penicillium sp	MN543967	yes	yes
CLE115	Rhizome	Eurotiomycetes	Eurotiales	Penicillium sp	MN543968	yes	yes
CLE145	Rhizome	Eurotiomycetes	Eurotiales	Penicillium sp	MN543994	yes	yes
CLE155	Rhizome	Eurotiomycetes	Eurotiales	Penicillium sp	MN543988	yes	yes
CLE25	Rhizome	Eurotiomycetes	Eurotiales	Penicillium sp	MN543919	yes	yes
CLE26	Rhizome	Eurotiomycetes	Eurotiales	Penicillium sp	MN543920	yes	yes
CLE41	Rhizome	Eurotiomycetes	Eurotiales	Penicillium sp	MN544011	yes	yes
CLE85	Rhizome	Eurotiomycetes	Eurotiales	Penicillium sp	MN543948	yes	yes
CLE110	Root	Eurotiomycetes	Eurotiales	Penicillium sp	MN543963	yes	yes
CLE15	Root	Eurotiomycetes	Eurotiales	Penicillium sp	MN543915	yes	yes
CLE161	Root	Eurotiomycetes	Eurotiales	Penicillium sp	MN543997	yes	yes
CLE162	Root	Eurotiomycetes	Eurotiales	Penicillium sp	MN543998	yes	yes
CLE58	Root	Eurotiomycetes	Eurotiales	Penicillium sp	MN543929	yes	yes
CLE59	Root	Eurotiomycetes	Eurotiales	Penicillium sp	MN543930	yes	yes
CLE60	Root	Eurotiomycetes	Eurotiales	Penicillium sp	MN543931	yes	yes
CLE68	Root	Eurotiomycetes	Eurotiales	Penicillium sp	MN543937	yes	yes
CLE119	Sediment	Eurotiomycetes	Eurotiales	Penicillium sp	MN543971	yes	yes
CLE120	Sediment	Eurotiomycetes	Eurotiales	Penicillium sp	MN543972	yes	yes
CLE138	Sediment	Eurotiomycetes	Eurotiales	Penicillium sp	MN543982	yes	yes
CLE167	Sediment	Eurotiomycetes	Eurotiales	Penicillium sp	MN544003	yes	yes
CLE173	Sediment	Eurotiomycetes	Eurotiales	Penicillium sp	MN544006	yes	yes
CLE18	Sediment	Eurotiomycetes	Eurotiales	Penicillium sp	MN543917	yes	yes
CLE64	Sediment	Eurotiomycetes	Eurotiales	Penicillium sp	MN543935	yes	yes
CLE69	Sediment	Eurotiomycetes	Eurotiales	Penicillium sp	MN543938	yes	yes
CLE70	Sediment	Eurotiomycetes	Eurotiales	Penicillium sp	MN543939	yes	yes
CLE77	Sediment	Eurotiomycetes	Eurotiales	Penicillium sp	MN543941	yes	yes
CLE80	Sediment	Eurotiomycetes	Eurotiales	Penicillium sp	MN543943	yes	yes
CLE31	Seawater	Eurotiomycetes	Eurotiales	Penicillium sp	MN543921	yes	yes
CLE144	Seawater	Eurotiomycetes	Eurotiales	Talaromyces sp	MN543991	yes	yes
CLE82	Seawater	Eurotiomycetes	Eurotiales	Talaromyces sp	MN543945	yes	yes
CLE92	Seawater	Eurotiomycetes	Eurotiales	Talaromyces sp	MN543952	yes	yes
CLE154	Rhizome	Microbotryomycetes	Sporidiobolales	Rhodotorula sp	MN543987	yes	yes
CLE88	Leaf	Sordariomycetes	Glomerellales	Colletotrichum sp	MN543949	no	yes
CLE143	Rhizome	Sordariomycetes	Glomerellales	Colletotrichum sp	MN543989	no	yes
CLE4	Rhizome	Sordariomycetes	Glomerellales	Colletotrichum sp	MN543905	no	yes
CLE5	Rhizome	Sordariomycetes	Glomerellales	Colletotrichum sp	MN543906	no	yes
CLE7	Leaf	Sordariomycetes	Hypocreales	Acrostalagmus sp	MN543911	yes	yes
CLE63	Rhizome	Sordariomycetes	Hypocreales	Emericellopsis sp	MN543934	yes	yes
CLE105	Leaf	Sordariomycetes	Hypocreales	Hypocreales sp	MN543958	NA	NA
CLE153	Leaf	Sordariomycetes	Hypocreales	Hypocreales sp	MN543986	NA	NA
CLE61	Root	Sordariomycetes	Hypocreales	Hypocreales sp	MN543932	NA	NA
CLE6	Rhizome	Sordariomycetes	Hypocreales	Sarocladium sp	MN543910	yes	yes
CLE146	Leaf	Sordariomycetes	Hypocreales	Trichoderma sp	MN543999	yes	yes
CLE165	Leaf	Tremellomycetes	Filobasidiales	Naganishia sp	MN544002	yes	yes
CLE156	Rhizome	Ustilaginomycetes	Ustilaginales	Pseudozyma sp	MN543990	yes	no
CLE40	Rhizome	Ustilaginomycetes	Ustilaginales	Pseudozyma sp	MN544010	yes	no
CLE24	Leaf	Zygomycetes	Mucorales	Absidia cylindrospora	MN544009	no	no

### Sheet: Table2
Table 2: Bacteria isolated from the seagrass, Zostera marina
Strain	Tissue	Class	Order	Molecular ID	GenBank Accession (SSU)	Top BLAST match	BLAST % Identity	Top BLAST accession no.
CLE44	Leaf	Actinobacteria	Actinomycetales	Isoptericola sp.	MN931913	Isoptericola halotolerans	99.52	MK737307.1
CLE150	Sediment	Actinobacteria	Actinomycetales	Rhodococcus sp.	MN931907	Rhodococcus erythropolis	100	MG190680.1
CLE117	Leaf	Actinobacteria	Streptomycetales	Streptomyces sp.	MN931916	Streptomyces argenteolus	99.44	EU570529.1
CLE43	Leaf	Actinobacteria	Streptomycetales	Streptomyces sp.	MN931912	Streptomyces beijiangensis	99.29	FN178386.1
CLE16	Root	Alphaproteobacteria	Rhizobiales	Phyllobacterium sp.	MN931909	Phyllobacterium loti	95.24	MK920131.1
CLE136	Sediment	Bacilli	Lactobacillales	Bacillus sp.	MN931897	Bacillus mycoides	99.61	MK719967.1
CLE53	Sediment	Bacilli	Lactobacillales	Bacillus sp.	MN931915	Bacillus thuringiensis	99.69	MK696253.1
CLE8	Rhizome	Flavobacteria	Flavobacteriales	Joostella sp.	MN931878	Joostella marina	99.3	KF740552.1
CLE10	Root	Flavobacteria	Flavobacteriales	Joostella sp.	MN931908	Joostella marina	99.3	KF740552.1
CLE126	Leaf	Gammaproteobacteria	Alteromonadales	Pseudoalteromonas sp.	MN931894	Pseudoalteromonas sp.	99.16	MN209950.1
CLE71	Leaf	Gammaproteobacteria	Alteromonadales	Pseudoalteromonas sp.	MN931884	Pseudoalteromonas sp.	99.22	EU935099.1
CLE74	Leaf	Gammaproteobacteria	Alteromonadales	Pseudoalteromonas sp.	MN931886	Pseudoalteromonas sp.	98.49	CP019770.1
CLE140	Rhizome	Gammaproteobacteria	Alteromonadales	Pseudoalteromonas sp.	MN931899	Pseudoalteromonas sp.	99.22	MN209950.1
CLE141	Rhizome	Gammaproteobacteria	Alteromonadales	Pseudoalteromonas sp.	MN931900	Pseudoalteromonas sp.	99.38	MN209950.1
CLE142	Rhizome	Gammaproteobacteria	Alteromonadales	Pseudoalteromonas sp.	MN931901	Pseudoalteromonas sp.	100	MN209950.1
CLE98	Rhizome	Gammaproteobacteria	Alteromonadales	Pseudoalteromonas sp.	MN931892	Pseudoalteromonas sp.	99.53	MK577377.1
CLE147	Sediment	Gammaproteobacteria	Alteromonadales	Pseudoalteromonas sp.	MN931903	Pseudoalteromonas sp.	98.75	MK577347.1
CLE47	Rhizome	Gammaproteobacteria	Alteromonadales	Shewanella sp.	MN931882	Shewanella surugensis	98.65	LN812988.1
CLE149	Seawater	Gammaproteobacteria	Enterobacteriales	Hafnia sp.	MN931906	Hafnia alvei	99.77	KY940341.1
CLE87	Seawater	Gammaproteobacteria	Enterobacteriales	Hafnia sp.	MN931890	Hafnia alvei	99.15	MK087746.1
CLE19	Leaf	Gammaproteobacteria	Oceanospirillales	Marinomonas sp.	MN931910	Marinomonas sp.	97.42	JX310213.1
CLE28	Rhizome	Gammaproteobacteria	Pseudomonadales	Pseudomonas sp.	MN931911	Pseudomonas sp.	98.96	KT710793.1
CLE123	Leaf	Gammaproteobacteria	Vibrionales	Vibrio sp.	MN931893	Vibrio ostreicida	99.15	NR_133887.1
CLE125	Leaf	Gammaproteobacteria	Vibrionales	Vibrio sp.	MN931917	Vibrio sp.	99.37	KX453258.1
CLE148	Leaf	Gammaproteobacteria	Vibrionales	Vibrio sp.	MN931904	Vibrio sp.	99.23	MK368454.1
CLE170	Leaf	Gammaproteobacteria	Vibrionales	Vibrio sp.	MN931902	Vibrio parahaemolyticus	99.92	MK102629.1
CLE176	Leaf	Gammaproteobacteria	Vibrionales	Vibrio sp.	MN931905	Vibrio sp.	99.3	CP033078.1
CLE29	Leaf	Gammaproteobacteria	Vibrionales	Vibrio sp.	MN931879	Vibrio sp.	99.44	KY229806.1
CLE30	Leaf	Gammaproteobacteria	Vibrionales	Vibrio sp.	MN931880	Vibrio kanaloae	98.89	LN832978.1
CLE72	Leaf	Gammaproteobacteria	Vibrionales	Vibrio sp.	MN931885	Vibrio sp.	99.23	MG593635.1
CLE78	Leaf	Gammaproteobacteria	Vibrionales	Vibrio sp.	MN931889	Vibrio sp.	99.59	KX453256.1
CLE65	Leaves and roots	Gammaproteobacteria	Vibrionales	Vibrio sp.	MN931883	Vibrio sp.	99.29	CP033078.1
CLE75	Rhizome	Gammaproteobacteria	Vibrionales	Vibrio sp.	MN931887	Vibrio sp.	99.84	KY229806.1
CLE76	Rhizome	Gammaproteobacteria	Vibrionales	Vibrio sp.	MN931888	Vibrio sp.	99.53	KY229806.1
CLE134	Root	Gammaproteobacteria	Vibrionales	Vibrio sp.	MN931895	Vibrio sp.	99.46	CP033078.1
CLE135	Root	Gammaproteobacteria	Vibrionales	Vibrio sp.	MN931896	Vibrio sp.	99.3	CP033078.1
CLE36	Root	Gammaproteobacteria	Vibrionales	Vibrio sp.	MN931881	Vibrio sp.	99.92	FJ457524.1
CLE48	Root	Gammaproteobacteria	Vibrionales	Vibrio sp.	MN931914	Vibrio kanaloae	99.36	MH712992.1
CLE52	Root	Gammaproteobacteria	Vibrionales	Vibrio sp.	MN931891	Vibrio sp.	99.76	CP033078.1
CLE137	Sediment	Gammaproteobacteria	Vibrionales	Vibrio sp.	MN931898	Vibrio anguillarum	99.61	KU204891.1

### Sheet: Table3
Table 3: Oomycota isolated from the seagrass, Zostera marina
Strain	Tissue	Class	Order	Molecular ID	GenBank Accession (SSU)	Top BLAST match	BLAST % Identity	Top BLAST accession no.
CLE33	Leaves and roots	Oomycota	Pythiales	Halophytophthora sp.	MN944508	Halophytophthora polymorphica	98.9	AY598669.1
CLE94	Leaves and roots	Oomycota	Pythiales	Halophytophthora sp.	MN944509	Halophytophthora polymorphica	98.69	AY598669.1
