## Supplemental Tables for "All small things considered: the diversity of fungi, bacteria and oomycota isolated from the seagrass, *Zostera marina*"

### Sheet: TableS1
Table S1: Media used to isolate microbes associated with Zostera marina
Collection ID	Media recipe	Salt source	5 g/L dehydrated crushed seagrass	50 mg/L ampicillin	50 mg/L trimethoprim	50 mg/L streptomycin
CLE1	Lecithin	Natural 0.45 μM filtered seawater		✔	✔
CLE10	GPYA	Instant ocean (16g)		✔
CLE101	PDA	Instant ocean (16g)		✔
CLE102	PDA	Instant ocean (16g)		✔
CLE103	PDA	Instant ocean (16g)		✔
CLE104	PDA	Instant ocean (32g)		✔
CLE105	MEA	Instant ocean (16g)		✔
CLE106	PDA	Natural 0.45 μM filtered seawater		✔
CLE107	PDA	Natural 0.45 μM filtered seawater		✔
CLE108	PDA	Natural 0.45 μM filtered seawater		✔
CLE109	PDA	Natural 0.45 μM filtered seawater		✔
CLE110	PDA	Natural 0.45 μM filtered seawater		✔
CLE111	PDA	Instant ocean (16g)		✔
CLE112	PDA	No salt		✔
CLE113	MEA	No salt		✔
CLE114	MEA	No salt		✔
CLE115	PDA	Natural 0.45 μM filtered seawater		✔
CLE116	PDA	Natural 0.45 μM filtered seawater		✔
CLE117	PDA	Instant ocean (8g)		✔
CLE118	PDA	No salt		✔
CLE119	PDA	No salt		✔
CLE12	PDA	No salt		✔
CLE120	PDA	No salt		✔
CLE121	PDA	No salt		✔
CLE122	PDA	No salt		✔
CLE123	1% tryptone	Instant ocean (16g)		✔	✔
CLE125	1% tryptone	Instant ocean (16g)		✔	✔
CLE126	1% tryptone	Instant ocean (16g)		✔	✔
CLE127	PDA	Natural 0.45 μM filtered seawater		✔	✔
CLE128	PDA	Natural 0.45 μM filtered seawater		✔	✔
CLE129	PDA	Natural 0.45 μM filtered seawater		✔	✔
CLE13	PDA	Instant ocean (32g)		✔
CLE130	PDA	Natural 0.45 μM filtered seawater		✔	✔
CLE131	PDA	Natural 0.45 μM filtered seawater		✔	✔
CLE132	1% tryptone	Instant ocean (16g)		✔	✔
CLE133	1% tryptone	Instant ocean (16g)		✔	✔
CLE134	Lecithin	Instant ocean (16g)		✔	✔
CLE135	Palm Oil	Instant ocean (16g)		✔	✔
CLE136	Palm Oil	Instant ocean (16g)		✔	✔
CLE137	Lecithin	Instant ocean (16g)		✔	✔
CLE138	Lecithin	Instant ocean (16g)		✔	✔
CLE139	Palm Oil	Natural 0.45 μM filtered seawater		✔	✔
CLE14	MEA	Instant ocean (16g)		✔
CLE140	Palm Oil	Natural 0.45 μM filtered seawater		✔	✔
CLE141	Palm Oil	Natural 0.45 μM filtered seawater		✔	✔
CLE142	Palm Oil	Natural 0.45 μM filtered seawater		✔	✔
CLE143	PDA	No salt		✔
CLE144	MEA	Instant ocean (16g)		✔
CLE145	MEA	Instant ocean (16g)		✔
CLE146	PDA	Natural 0.45 μM filtered seawater		✔	✔
CLE147	Palm Oil	Instant ocean (16g)		✔	✔
CLE148	Lecithin	Instant ocean (16g)		✔	✔
CLE149	PDA	No salt		✔
CLE15	MEA	Instant ocean (16g)		✔
CLE150	PDA	No salt		✔
CLE151	PDA	Instant ocean (16g)		✔
CLE152	PDA	Instant ocean (16g)		✔
CLE153	MEA	No salt		✔
CLE154	PDA	Natural 0.45 μM filtered seawater		✔
CLE155	PDA	No salt		✔
CLE156	PDA	No salt		✔
CLE157	PDA	Instant ocean (16g)		✔
CLE158	MEA	Instant ocean (16g)		✔
CLE159	MEA	No salt		✔
CLE16	MEA	Instant ocean (16g)		✔
CLE160	PDA	Instant ocean (16g)		✔
CLE161	PDA	Natural 0.45 μM filtered seawater		✔
CLE162	PDA	Natural 0.45 μM filtered seawater		✔
CLE163	PDA	Instant ocean (8g)		✔
CLE164	MEA	No salt		✔
CLE165	PDA	No salt		✔
CLE167	MEA	No salt		✔
CLE17	PDA	Instant ocean (32g)		✔
CLE170	1% tryptone	Instant ocean (16g)		✔	✔
CLE171	PDA	Natural 0.45 μM filtered seawater		✔	✔
CLE172	PDA	Natural 0.45 μM filtered seawater		✔	✔
CLE173	Lecithin	Instant ocean (16g)		✔	✔
CLE174	Palm Oil	Instant ocean (16g)		✔	✔
CLE175	Palm Oil	Instant ocean (16g)		✔	✔
CLE176	Palm Oil	Instant ocean (16g)		✔	✔
CLE18	PDA	No salt		✔
CLE19	1% tryptone	Instant ocean (16g)		✔	✔
CLE2	PCA	Natural 0.45 μM filtered seawater		✔		✔
CLE20	1% tryptone	Instant ocean (16g)		✔	✔
CLE24	Palm Oil	Natural 0.45 μM filtered seawater		✔	✔
CLE25	Palm Oil	Instant ocean (16g)		✔	✔
CLE26	Palm Oil	Instant ocean (16g)		✔	✔
CLE28	Lecithin	Instant ocean (16g)		✔	✔
CLE29	1% tryptone	Instant ocean (16g)	✔	✔	✔
CLE3	PCA	Natural 0.45 μM filtered seawater		✔		✔
CLE30	1% tryptone	Instant ocean (16g)	✔	✔	✔
CLE31	MEA	Instant ocean (16g)		✔
CLE32	MEA	Instant ocean (16g)		✔
CLE33	PDA	Natural 0.45 μM filtered seawater		✔	✔
CLE34	PDA	Natural 0.45 μM filtered seawater		✔	✔
CLE35	Lecithin	Instant ocean (16g)		✔	✔
CLE36	GPYA	Instant ocean (16g)		✔
CLE37	MEA	Instant ocean (32g)		✔
CLE39	MEA	Instant ocean (16g)		✔
CLE4	PDA	Natural 0.45 μM filtered seawater		✔
CLE40	PDA	No salt		✔
CLE41	MEA	No salt		✔
CLE42	PDA	Natural 0.45 μM filtered seawater		✔
CLE43	PDA	No salt		✔
CLE44	MEA	Instant ocean (8g)		✔
CLE47	Palm Oil	Natural 0.45 μM filtered seawater		✔	✔
CLE48	Lecithin	Natural 0.45 μM filtered seawater		✔	✔
CLE5	PDA	No salt		✔
CLE52	Palm Oil	Natural 0.45 μM filtered seawater		✔	✔
CLE53	Palm Oil	Instant ocean (16g)		✔	✔
CLE55	GPYA	Instant ocean (16g)		✔
CLE56	GPYA	Instant ocean (16g)		✔
CLE57	MEA	Instant ocean (32g)		✔
CLE58	PDA	Natural 0.45 μM filtered seawater		✔
CLE59	PDA	Natural 0.45 μM filtered seawater		✔
CLE6	MEA	Instant ocean (16g)		✔
CLE60	PDA	Natural 0.45 μM filtered seawater		✔
CLE61	MEA	Instant ocean (16g)		✔
CLE62	PDA	Natural 0.45 μM filtered seawater		✔
CLE63	PDA	No salt		✔
CLE64	MEA	No salt		✔
CLE65	PDA	Natural 0.45 μM filtered seawater		✔	✔
CLE66	PDA	Natural 0.45 μM filtered seawater		✔	✔
CLE68	Lecithin	Instant ocean (16g)		✔	✔
CLE69	Palm Oil	Natural 0.45 μM filtered seawater		✔	✔
CLE7	MEA	Instant ocean (16g)		✔
CLE70	Lecithin	Instant ocean (16g)		✔	✔
CLE71	Palm Oil	Natural 0.45 μM filtered seawater		✔	✔
CLE72	Lecithin	Instant ocean (16g)		✔	✔
CLE73	Palm Oil	Instant ocean (16g)		✔	✔
CLE74	Lecithin	Instant ocean (16g)		✔	✔
CLE75	Lecithin	Natural 0.45 μM filtered seawater		✔	✔
CLE76	Lecithin	Natural 0.45 μM filtered seawater		✔	✔
CLE77	Lecithin	Natural 0.45 μM filtered seawater		✔	✔
CLE78	1% tryptone	Instant ocean (16g)	✔	✔	✔
CLE8	GPYA	Instant ocean (16g)		✔
CLE80	MEA	Instant ocean (16g)		✔
CLE81	MEA	Instant ocean (16g)		✔
CLE82	MEA	No salt		✔
CLE83	1% tryptone	Instant ocean (16g)		✔	✔
CLE84	PDA	Natural 0.45 μM filtered seawater		✔	✔
CLE85	Lecithin	Instant ocean (16g)		✔	✔
CLE87	PDA	No salt		✔
CLE88	MEA	Instant ocean (16g)		✔
CLE89	MEA	Instant ocean (8g)		✔
CLE90	PDA	Natural 0.45 μM filtered seawater		✔
CLE92	MEA	No salt		✔
CLE94	PDA	Natural 0.45 μM filtered seawater		✔	✔
CLE95	PDA	Natural 0.45 μM filtered seawater		✔	✔
CLE98	GPYA	Instant ocean (16g)		✔

### Sheet: TableS2
Table S2: Fungal sequences used in molecular phylogeny found based on top BLAST matches to Zostera marina associated fungal isolates
Class	Order	Species	Genbank Accession (LSU)
Dothideomycetes	Capnodiales	Cladosporium langeronii	DQ780380.2
Dothideomycetes	Capnodiales	Ramularia miae	DQ885902.1
Dothideomycetes	Capnodiales	Ramularia pratensis	EU019284.2
Dothideomycetes	Capnodiales	Cladosporium herbarum	MH047193.1
Dothideomycetes	Capnodiales	Cladosporium cladosporioides	KX664413.1
Dothideomycetes	Capnodiales	Cladosporium herbarum	KX664311.1
Dothideomycetes	Capnodiales	Cladosporium sp.	MH047202.1
Dothideomycetes	Capnodiales	Cladosporium antarcticum	MH481703.1
Dothideomycetes	Dothideales	Aureobasidium pullulans	LN906592.1
Dothideomycetes	Pleosporales	Epicoccum nigrum	KX664326.1
Dothideomycetes	Pleosporales	Epicoccum nigrum	KX664419.1
Eurotiomycetes	Eurotiales	Penicillium restrictum	AF033457.1
Eurotiomycetes	Eurotiales	Penicillium atrovenetum	AF033492.1
Eurotiomycetes	Eurotiales	Penicillium roseopurpureum	AF034462.1
Eurotiomycetes	Eurotiales	Penicillium canariense	AF481121.1
Eurotiomycetes	Eurotiales	Penicillium biourgeianum	AY484909.1
Eurotiomycetes	Eurotiales	Penicillium coprobium	DQ339559.1
Eurotiomycetes	Eurotiales	Penicillium restrictum	KF367458.1
Eurotiomycetes	Eurotiales	Talaromyces sp.	KP851980.1
Eurotiomycetes	Eurotiales	Penicillium sp.	LT899782.1
Eurotiomycetes	Eurotiales	Talaromyces sp.	LT899794.1
Sordariomycetes	Glomerellales	Colletotrichum gloeosporioides	AJ301972.1
Sordariomycetes	Glomerellales	Acrostalagmus luteoalbus	KC311495.1
Sordariomycetes	Hypocreales	Unclassified fungal endophyte	EU687056.1
Sordariomycetes	Hypocreales	Fungal sp.	KP757549.1
Sordariomycetes	Hypocreales	Sarocladium bacillisporum	KY781808.1
Sordariomycetes	Hypocreales	Emericellopsis maritima	MH871998.1
Sordariomycetes	Hypocreales	Trichoderma harzianum	MK673510.1
Microbotryomycetes	Sporidiobolales	Rhodotorula mucilaginosa	KY218712.1
Tremellomycetes	Filobasidiales	Naganishia globosa	JX188127.1
Ustilaginomycetes	Ustilaginales	Pseudozyma sp.	JX188216.1
Zygomycetes	Mucorales	Absidia cylindrospora	MK674163.1
Zygomycetes	Mucorales	Absidia cylindrospora var. cylindrospora	JN206588
Zygomycetes	Mucorales	Absidia cylindrospora var. nigra	NG_058560
Sordariomycetes	Glomerellales	Colletotrichum godetiae	LT717064
Sordariomycetes	Glomerellales	Colletotrichum acutatum	AJ301971
Sordariomycetes	Glomerellales	Acrostalagmus annulatus	LR025806

### Sheet: TableS3
Table S3: Sequences from fungi isolated from seagrasses used in molecular phylogeny
Seagrass Species	Tissue	Class	Order	Molecular ID	Strain	GenBank Accession (LSU)	Study
Enhalus acoroides	Leaf	Dothideomycetes	Venturiales	Scolecobasidium sp.	KH00281	GU017543	Sakayaroj et al. (2010)
Enhalus acoroides	Leaf	Dothideomycetes	Venturiales	Scolecobasidium sp.	KH00283	GU017545	Sakayaroj et al. (2010)
Enhalus acoroides	Leaf	Dothideomycetes	Pleosporales	Phoma sp.	KH00184	GU017528	Sakayaroj et al. (2010)
Enhalus acoroides	Leaf	Dothideomycetes	Pleosporales	Pleosporales sp.	KH00265	GU017538	Sakayaroj et al. (2010)
Enhalus acoroides	Leaf	Dothideomycetes	Pleosporales	Bipolaris sp.	KH00278	GU017540	Sakayaroj et al. (2010)
Enhalus acoroides	Leaf	Dothideomycetes	Pleosporales	Phaeosphaeriopsis sp.	KH00317	GU017566	Sakayaroj et al. (2010)
Posidonia oceanica	Matte	Dothideomycetes	Pleosporales	Pyrenochaetopsis sp.	MUT 4273	KJ395496	Gnavi et al. (2014)
Posidonia oceanica	Matte	Dothideomycetes	Pleosporales	Didymellaceae sp.	MUT 4313	KF636771	Gnavi et al. (2014)
Posidonia oceanica	Rhizomes	Dothideomycetes	Pleosporales	Massarina rubi	MUT 4323	KF636772	Gnavi et al. (2014)
Posidonia oceanica	Matte	Dothideomycetes	Pleosporales	Pyrenochaeta sp.	MUT 4378	KF636773	Gnavi et al. (2014)
Posidonia oceanica	Matte	Dothideomycetes	Pleosporales	Pleospora typhicola	MUT 4379	KF636774	Gnavi et al. (2014)
Posidonia oceanica	Matte	Dothideomycetes	Pleosporales	Pyrenochaeta acicola	MUT 4382	KJ395497	Gnavi et al. (2014)
Posidonia oceanica	Rhizomes	Dothideomycetes	Pleosporales	Roussoellaceae sp.	MUT 4397	KF636775	Gnavi et al. (2014)
Posidonia oceanica	Matte	Dothideomycetes	Pleosporales	Cucurbitariaceae sp.	MUT 4403	KF636780	Gnavi et al. (2014)
Posidonia oceanica	Rhizomes	Dothideomycetes	Pleosporales	Phaeosphaeriaceae sp.	MUT 4404	KF636781	Gnavi et al. (2014)
Posidonia oceanica	Rhizomes	Dothideomycetes	Pleosporales	Massarina sp.	MUT 4405	KF636782	Gnavi et al. (2014)
Posidonia oceanica	Matte	Dothideomycetes	Pleosporales	Biatriospora sp.	MUT 4407	KF636783	Gnavi et al. (2014)
Posidonia oceanica	Matte	Dothideomycetes	Pleosporales	Pleosporales sp.	MUT 4417	KF636785	Gnavi et al. (2014)
Posidonia oceanica	Rhizomes	Dothideomycetes	Pleosporales	Roussoellaceae sp.	MUT 4419	KF636786	Gnavi et al. (2014)
Posidonia oceanica	Matte	Dothideomycetes	Pleosporales	Lentitheciaceae sp.	MUT 4420	KF636787	Gnavi et al. (2014)
Posidonia oceanica	Root	Dothideomycetes	Pleosporales	Posidoniomyces atricolor	P31	KC736945	Vohník et al. (2016)
Posidonia oceanica	Root	Dothideomycetes	Pleosporales	Posidoniomyces atricolor	P09	KC736940	Vohník et al. (2016)
Posidonia oceanica	Root	Dothideomycetes	Pleosporales	Posidoniomyces atricolor	P11	KC736942	Vohník et al. (2016)
Posidonia oceanica	Root	Dothideomycetes	Pleosporales	Posidoniomyces atricolor	P10	KC736941	Vohník et al. (2016)
Posidonia oceanica	Root	Dothideomycetes	Pleosporales	Posidoniomyces atricolor	P15	KC736943	Vohník et al. (2016)
Posidonia oceanica	Root	Dothideomycetes	Pleosporales	Posidoniomyces atricolor	P20	KC736944	Vohník et al. (2016)
﻿Cymodocea serrulata	Leaf	Dothideomycetes	Pleosporales	Didymellaceae sp.	ES155	JQ733442	Supaphon et al. (2017)
﻿Cymodocea serrulata	Leaf	Dothideomycetes	Pleosporales	Pleosporales sp.	ES62	JQ733429	Supaphon et al. (2017)
﻿Enhalus acoroides	Leaf	Dothideomycetes	Pleosporales	Pleosporales sp.	ES146	JQ733401	Supaphon et al. (2017)
﻿Enhalus acoroides	Leaf	Dothideomycetes	Pleosporales	Cochliobolus sp.	ES127	JQ733394	Supaphon et al. (2017)
﻿Halophila ovalis	Leaf	Dothideomycetes	Pleosporales	Letendraea sp.	ES11	JQ733388	Supaphon et al. (2017)
﻿Halophila ovalis	Leaf	Dothideomycetes	Pleosporales	Letendraea sp.	ES140	JQ733399	Supaphon et al. (2017)
﻿Halophila ovalis	Leaf	Dothideomycetes	Pleosporales	Pleosporales sp.	ES67	JQ733441	Supaphon et al. (2017)
﻿Halophila ovalis	Leaf	Dothideomycetes	Pleosporales	Cochliobolus verruculosus	ES68	JQ733430	Supaphon et al. (2017)
﻿Halophila ovalis	Leaf	Dothideomycetes	Pleosporales	Cochliobolus sp.	ES195	JQ733415	Supaphon et al. (2017)
﻿Halophila ovalis	Leaf	Dothideomycetes	Pleosporales	Bipolaris sp.	ES64	JQ419762	Supaphon et al. (2017)
﻿Halophila ovalis	Leaf	Dothideomycetes	Pleosporales	Pleosporales sp.	ES39	JQ733426	Supaphon et al. (2017)
﻿Thalassia hemprichii	Leaf	Dothideomycetes	Pleosporales	Letendraea helminthicola	ES112	JQ733389	Supaphon et al. (2017)
﻿Thalassia hemprichii	Leaf	Dothideomycetes	Pleosporales	Pleosporales sp.	ES152	JQ733440	Supaphon et al. (2017)
﻿Thalassia hemprichii	Leaf	Dothideomycetes	Pleosporales	Cochliobolus verruculosus	ES61	JQ733428	Supaphon et al. (2017)
﻿Thalassia hemprichii	Rhizome	Dothideomycetes	Pleosporales	Cochliobolus sp.	ES50	JQ733427	Supaphon et al. (2017)
Posidonia oceanica	Root	Dothideomycetes	Pleosporales	Posidoniomyces atricolor	BRK-21	MK656107	Vohník et al. (2019)
Posidonia oceanica	Root	Dothideomycetes	Pleosporales	Posidoniomyces atricolor	BRK-61	MK656108	Vohník et al. (2019)
Posidonia oceanica	Root	Dothideomycetes	Pleosporales	Posidoniomyces atricolor	BRK-93	MK656109	Vohník et al. (2019)
Posidonia oceanica	Root	Dothideomycetes	Pleosporales	Posidoniomyces atricolor	BRK-97	MK656110	Vohník et al. (2019)
Enhalus acoroides	Leaf	Dothideomycetes	Capnodiales	Mycosphaerella sp.	KH00254	GU017536	Sakayaroj et al. (2010)
Enhalus acoroides	Leaf	Dothideomycetes	Capnodiales	Cladosporium sp.	KH00277	GU017539	Sakayaroj et al. (2010)
Enhalus acoroides	Leaf	Dothideomycetes	Capnodiales	Cladosporium sphaerospermum	KH00280	GU017542	Sakayaroj et al. (2010)
Enhalus acoroides	Leaf	Dothideomycetes	Capnodiales	Cladosporium sp.	KH00290	GU017546	Sakayaroj et al. (2010)
Enhalus acoroides	Leaf	Dothideomycetes	Capnodiales	Mycosphaerellaceae sp.	KH00300	GU017553	Sakayaroj et al. (2010)
Posidonia oceanica	Matte	Dothideomycetes	Capnodiales	Ramularia endophylla	MUT 4389	KJ395498	Gnavi et al. (2014)
﻿Halophila ovalis	Leaf	Dothideomycetes	Capnodiales	Cladosporium cladosporioides	ES196	JQ733416	Supaphon et al. (2017)
﻿Halophila ovalis	Leaf	Dothideomycetes	Capnodiales	Cladosporium cladosporioides	ES175	JQ733411	Supaphon et al. (2017)
﻿Halophila ovalis	Leaf	Dothideomycetes	Capnodiales	Cladosporium sphaerospermum	ES15	JQ733404	Supaphon et al. (2017)
﻿Halophila ovalis	Leaf	Dothideomycetes	Capnodiales	Toxicocladosporium irritans	ES131	JQ733396	Supaphon et al. (2017)
﻿Thalassia hemprichii	Leaf	Dothideomycetes	Capnodiales	Microxyphium sp.	ES171	JQ733408	Supaphon et al. (2017)
﻿Thalassia hemprichii	Leaf	Dothideomycetes	Capnodiales	Dothideomycetes sp.	ES90	JQ733439	Supaphon et al. (2017)
﻿Thalassia hemprichii	Leaf	Dothideomycetes	Capnodiales	Cladosporium sp.	ES20	JQ733418	Supaphon et al. (2017)
Enhalus acoroides	Leaf	Eurotiomycetes	Eurotiales	Aspergillus penicillioides	KH00251	GU017535	Sakayaroj et al. (2010)
Enhalus acoroides	Leaf	Eurotiomycetes	Eurotiales	Aspergillus penicillioides	KH00256	GU017537	Sakayaroj et al. (2010)
Enhalus acoroides	Leaf	Eurotiomycetes	Eurotiales	Aspergillus penicillioides	KH00279	GU017541	Sakayaroj et al. (2010)
Enhalus acoroides	Leaf	Agaricomycetes	Russulales	Peniophora sp.	KH00302	GU017554	Sakayaroj et al. (2010)
Enhalus acoroides	Leaf	Eurotiomycetes	Eurotiales	Penicillium sp.	KH00303	GU017555	Sakayaroj et al. (2010)
Enhalus acoroides	Leaf	Eurotiomycetes	Eurotiales	Penicillium sp.	KH00304	GU017556	Sakayaroj et al. (2010)
Enhalus acoroides	Leaf	Eurotiomycetes	Eurotiales	Penicillium sp.	KH00309	GU017558	Sakayaroj et al. (2010)
Enhalus acoroides	Leaf	Eurotiomycetes	Eurotiales	Penicillium sp.	KH00310	GU017559	Sakayaroj et al. (2010)
Enhalus acoroides	Leaf	Eurotiomycetes	Eurotiales	Penicillium sp.	KH00311	GU017560	Sakayaroj et al. (2010)
Enhalus acoroides	Leaf	Eurotiomycetes	Eurotiales	Penicillium sp.	KH00312	GU017561	Sakayaroj et al. (2010)
Enhalus acoroides	Leaf	Eurotiomycetes	Eurotiales	Penicillium sp.	KH00313	GU017562	Sakayaroj et al. (2010)
Enhalus acoroides	Leaf	Eurotiomycetes	Eurotiales	Penicillium sp.	KH00314	GU017563	Sakayaroj et al. (2010)
Enhalus acoroides	Leaf	Eurotiomycetes	Eurotiales	Penicillium sp.	KH00315	GU017564	Sakayaroj et al. (2010)
Enhalus acoroides	Leaf	Eurotiomycetes	Eurotiales	Penicillium sp.	KH00319	GU017567	Sakayaroj et al. (2010)
﻿Enhalus acoroides	Leaf	Eurotiomycetes	Eurotiales	Penicillium sp.	ES159	JQ733386	Supaphon et al. (2017)
﻿Halophila ovalis	Leaf	Eurotiomycetes	Eurotiales	Penicillium sp.	ES9	JQ733433	Supaphon et al. (2017)
﻿Halophila ovalis	Leaf	Eurotiomycetes	Eurotiales	Paecilomyces sp.	ES133	JQ733397	Supaphon et al. (2017)
﻿Thalassia hemprichii	Leaf	Eurotiomycetes	Eurotiales	Penicillium sp.	ES105	JQ733386	Supaphon et al. (2017)
Enhalus acoroides	Leaf	Eurotiomycetes	Chaetothyriales	Herpotrichiellaceae sp.	KH00305	GU017557	Sakayaroj et al. (2010)
Posidonia oceanica	Rhizomes	Leotiomycetes	Helotiales	Cadophora sp.	MUT 4401	KF636778	Gnavi et al. (2014)
Posidonia oceanica	Matte	Leotiomycetes	Helotiales	Cadophora sp.	MUT 4402	KF636779	Gnavi et al. (2014)
Posidonia oceanica	Matte	Leotiomycetes	Helotiales	Rhexocercosporidium carotae	MUT 4411	KF636776	Gnavi et al. (2014)
Posidonia oceanica	Rhizomes	Leotiomycetes	Helotiales	Cadophora sp.	MUT 4412	KF636777	Gnavi et al. (2014)
Posidonia oceanica	Rhizomes	Leotiomycetes	Helotiales	Crocicreas sp.	MUT 4415	KJ395499	Gnavi et al. (2014)
Posidonia oceanica	Rhizomes	Leotiomycetes	Helotiales	Crocicreas sp.	MUT 4416	KF636784	Gnavi et al. (2014)
﻿Halophila ovalis	Leaf	Saccharomycetes	Saccharomycetales	Pichia sp.	ES179	JQ733412	Supaphon et al. (2017)
﻿Cymodocea serrulata	Leaf	Sordariomycetes	Xylariales	Apiospora sp.	ES149	JQ733403	Supaphon et al. (2017)
﻿Enhalus acoroides	Leaf	Sordariomycetes	Xylariales	Hypoxylon fragiforme	ES116	JQ733391	Supaphon et al. (2017)
﻿Enhalus acoroides	Leaf	Sordariomycetes	Xylariales	Hypoxylon monticulosum	ES106	JQ733387	Supaphon et al. (2017)
﻿Enhalus acoroides	Leaf	Sordariomycetes	Xylariales	Pestalotiopsis theae	ES148	JQ733402	Supaphon et al. (2017)
﻿Halophila ovalis	Leaf	Sordariomycetes	Xylariales	Xylaria sp.	ES204	JQ733419	Supaphon et al. (2017)
﻿Halophila ovalis	Leaf	Sordariomycetes	Xylariales	Xylariaceae sp.	ES98	JQ733434	Supaphon et al. (2017)
﻿Halophila ovalis	Leaf	Sordariomycetes	Xylariales	Annulohypoxylon atroroseum	ES163	JQ419763	Supaphon et al. (2017)
﻿Halophila ovalis	Leaf	Sordariomycetes	Xylariales	Pestalotiopsis sp.	ES143	JQ733400	Supaphon et al. (2017)
﻿Halophila ovalis	Leaf	Sordariomycetes	Xylariales	Pestalotiopsis sp.	ES135	JQ733398	Supaphon et al. (2017)
﻿Thalassia hemprichii	Leaf	Sordariomycetes	Xylariales	Xylariaceae sp.	ES86	JQ733432	Supaphon et al. (2017)
Enhalus acoroides	Leaf	Sordariomycetes	Trichosphaeriales	Nigrospora sp.	KH00291	GU017547	Sakayaroj et al. (2010)
Enhalus acoroides	Leaf	Sordariomycetes	Trichosphaeriales	Nigrospora sp.	KH00292	GU017548	Sakayaroj et al. (2010)
﻿Enhalus acoroides	Leaf	Sordariomycetes	Trichosphaeriales	Nigrospora sp.	ES70	JQ733431	Supaphon et al. (2017)
﻿Thalassia hemprichii	Leaf	Sordariomycetes	Trichosphaeriales	Nigrospora sp.	ES31	JQ733425	Supaphon et al. (2017)
Posidonia oceanica	Root	Sordariomycetes	Lulworthiales	Lulworthiales sp.	P32	KC736946	Vohník et al. (2016)
Posidonia oceanica	Root	Sordariomycetes	Lulworthiales	Lulworthiales sp.	P01	KC736937	Vohník et al. (2016)
Posidonia oceanica	Root	Sordariomycetes	Lulworthiales	Lulworthiales sp.	P02	KC736938	Vohník et al. (2016)
Posidonia oceanica	Root	Sordariomycetes	Lulworthiales	Lulworthiales sp.	P04	KC736939	Vohník et al. (2016)
Enhalus acoroides	Leaf	Sordariomycetes	Hypocreales	Hypocreales sp.	KH00177	GU017527	Sakayaroj et al. (2010)
Enhalus acoroides	Leaf	Sordariomycetes	Hypocreales	Hypocreales sp.	KH00198	GU017529	Sakayaroj et al. (2010)
Enhalus acoroides	Leaf	Sordariomycetes	Hypocreales	Hypocreales sp.	KH00202	GU017530	Sakayaroj et al. (2010)
Enhalus acoroides	Leaf	Sordariomycetes	Hypocreales	Hypocreales sp.	KH00203	GU017531	Sakayaroj et al. (2010)
Enhalus acoroides	Leaf	Sordariomycetes	Hypocreales	Hypocreales sp.	KH00206	GU017532	Sakayaroj et al. (2010)
Enhalus acoroides	Leaf	Sordariomycetes	Hypocreales	Hypocreales sp.	KH00223	GU017533	Sakayaroj et al. (2010)
Enhalus acoroides	Leaf	Sordariomycetes	Hypocreales	Hypocreales sp.	KH00224	GU017534	Sakayaroj et al. (2010)
Enhalus acoroides	Leaf	Sordariomycetes	Hypocreales	Hypocreales sp.	KH00293	GU017549	Sakayaroj et al. (2010)
Enhalus acoroides	Leaf	Sordariomycetes	Hypocreales	Hypocreales sp.	KH00294	GU017550	Sakayaroj et al. (2010)
Enhalus acoroides	Leaf	Sordariomycetes	Hypocreales	Hypocreales sp.	KH00295	GU017551	Sakayaroj et al. (2010)
Enhalus acoroides	Leaf	Sordariomycetes	Hypocreales	Hypocreales sp.	KH00296	GU017552	Sakayaroj et al. (2010)
Enhalus acoroides	Leaf	Sordariomycetes	Hypocreales	Hypocreales sp.	KH00321	GU017568	Sakayaroj et al. (2010)
﻿Cymodocea serrulata	Leaf	Sordariomycetes	Hypocreales	Trichothecium sp.	ES150	JQ733405	Supaphon et al. (2017)
﻿Cymodocea serrulata	Leaf	Sordariomycetes	Hypocreales	Hypocreales sp.	ES26	JQ733437	Supaphon et al. (2017)
﻿Enhalus acoroides	Leaf	Sordariomycetes	Hypocreales	Trichoderma sp.	ES103	JQ733384	Supaphon et al. (2017)
﻿Enhalus acoroides	Leaf	Sordariomycetes	Hypocreales	Hypocrea sp.	ES23	JQ733422	Supaphon et al. (2017)
﻿Enhalus acoroides	Leaf	Sordariomycetes	Hypocreales	Simplicillium sp.	ES104	JQ733385	Supaphon et al. (2017)
﻿Enhalus acoroides	Leaf	Sordariomycetes	Hypocreales	Trichoderma sp.	ES22	JQ733421	Supaphon et al. (2017)
﻿Enhalus acoroides	Leaf	Sordariomycetes	Hypocreales	Fusarium oxysporum	ES157	JQ733435	Supaphon et al. (2017)
﻿Enhalus acoroides	Leaf	Sordariomycetes	Hypocreales	Acremonium persicinum	ES197	JQ733417	Supaphon et al. (2017)
﻿Halophila ovalis	Leaf	Sordariomycetes	Hypocreales	Trichoderma sp.	ES120	JQ733392	Supaphon et al. (2017)
﻿Halophila ovalis	Root	Sordariomycetes	Hypocreales	Hypocrea sp.	ES30	JQ733424	Supaphon et al. (2017)
﻿Halophila ovalis	Leaf	Sordariomycetes	Hypocreales	Fusarium oxysporum	ES121	JQ733393	Supaphon et al. (2017)
﻿Halophila ovalis	Leaf	Sordariomycetes	Hypocreales	Fusarium oxysporum	ES10	JQ733383	Supaphon et al. (2017)
﻿Thalassia hemprichii	Leaf	Sordariomycetes	Hypocreales	Fusarium oxysporum	ES173	JQ733410	Supaphon et al. (2017)
﻿Thalassia hemprichii	Leaf	Sordariomycetes	Hypocreales	Fusarium oxysporum	ES191	JQ733414	Supaphon et al. (2017)
﻿Thalassia hemprichii	Leaf	Sordariomycetes	Hypocreales	Fusarium oxysporum	ES115	JQ733390	Supaphon et al. (2017)
﻿Thalassia hemprichii	Leaf	Sordariomycetes	Hypocreales	Fusarium oxysporum	ES169	JQ733436	Supaphon et al. (2017)
﻿Thalassia hemprichii	Root	Sordariomycetes	Hypocreales	Fusarium sp.	ES33	JQ733438	Supaphon et al. (2017)
﻿Thalassia hemprichii	Leaf	Sordariomycetes	Hypocreales	Stilbocrea sp.	ES170	JQ733407	Supaphon et al. (2017)
﻿Thalassia hemprichii	Leaf	Sordariomycetes	Hypocreales	Acremonium sp.	ES184	JQ733413	Supaphon et al. (2017)
﻿Thalassia hemprichii.	Leaf	Sordariomycetes	Hypocreales	Acremonium sp.	ES29	JQ733423	Supaphon et al. (2017)
﻿Thalassia hemprichii.	Leaf	Sordariomycetes	Hypocreales	Stephanonectria keithii	ES172	JQ733409	Supaphon et al. (2017)
Enhalus acoroides	Leaf	Sordariomycetes	Calophaeriales	Calosphaeriaceae sp.	KH00282	GU017544	Sakayaroj et al. (2010)

### Sheet: TableS4
Table S4: Non-seagrass associated fungal isolate sequences used in molecular phylogeny from the literature
Phylum	Class	Order	Species	Strain	Genbank Accession (LSU)	Study
Ascomycota	Arthoniomycetes	Arthoniales	Dendrographa minor	10070	AF279382	James et al. (2006b)
Ascomycota	Arthoniomycetes	Arthoniales	Roccella fuciformis	15572	AY584654	James et al. (2006b)
Ascomycota	Arthoniomycetes	Arthoniales	Simonyella variegata	14310a	AY584645	James et al. (2006b)
Ascomycota	Dothideomycetes	Capnodiales	Capnodium coffeae	CBS 147.52	DQ247800	James et al. (2006b)
Ascomycota	Dothideomycetes	Dothideales	Dothidea sambuci	DAOM 231303	AY544681	James et al. (2006b)
Ascomycota	Dothideomycetes	Pleosporales	Cochliobolus heterostrophus	CBS 134.39	AY544645	James et al. (2006b)
Ascomycota	Dothideomycetes	Pleosporales	Pleospora herbarum	CBS 191.86	DQ247804	James et al. (2006b)
Ascomycota	Dothideomycetes	Pleosporales	Pyrenophora phaeocomes	DAOM 222769	DQ499596	James et al. (2006b)
Ascomycota	Dothideomycetes	Pleosporales	Trematosphaeria heterospora	CBS 644.86	AY016369	James et al. (2006b)
Ascomycota	Eurotiomycetes	Eurotiales	Aspergillus fumigatus		AY660917	James et al. (2006b)
Ascomycota	Eurotiomycetes	Eurotiales	Aspergillus nidulans		AF454167	James et al. (2006b)
Ascomycota	Eurotiomycetes	Eurotiales	Monascus purpureuss	CBS 109.07	DQ782908	James et al. (2006b)
Ascomycota	Eurotiomycetes	Onygenales	Spiromastix warcupii	CBS 576.63	DQ782909	James et al. (2006b)
Ascomycota	Eurotiomycetes	Pyrenulales	Anisomeridium polypori	4237a	DQ782906	James et al. (2006b)
Ascomycota	Eurotiomycetes	Pyrenulales	Pyrenula pseudobufonia	VR 14-VI-02/5	AY640962	James et al. (2006b)
Ascomycota	Eurotiomycetes	Pyrenulales	Pyrgillus javanicus	03.24.03-9	DQ823103	James et al. (2006b)
Ascomycota	Eurotiomycetes	Pyrenulales	Trypethelium sp.	15322b	AY584652	James et al. (2006b)
Ascomycota	Eurotiomycetes	Verrucariales	Agonimia sp.	45172	DQ782913	James et al. (2006b)
Ascomycota	Eurotiomycetes	Verrucariales	Dermatocarpon miniatum	9702	AY584644	James et al. (2006b)
Ascomycota	Eurotiomycetes	Verrucariales	Endocarpon pallidulum	4028	DQ823097	James et al. (2006b)
Ascomycota	Eurotiomycetes	Verrucariales	Staurothele frustulenta	53935	DQ823098	James et al. (2006b)
Ascomycota	Leotiomycetes	Helotiales	Botryotinia fuckeliana	OSC 100012	AY544651	James et al. (2006b)
Ascomycota	Leotiomycetes	Helotiales	Chlorociboria aeruginosa	OSC 100056	AY544669	James et al. (2006b)
Ascomycota	Leotiomycetes	Helotiales	Cudoniella clavus	OSC 100054	DQ470944	James et al. (2006b)
Ascomycota	Leotiomycetes	Helotiales	Dermea acerina	CBS 161.38	DQ247801	James et al. (2006b)
Ascomycota	Leotiomycetes	Helotiales	Geoglossum nigritum	OSC 100009	AY544650	James et al. (2006b)
Ascomycota	Leotiomycetes	Helotiales	Lachnum virgineum	OSC 100002	AY544646	James et al. (2006b)
Ascomycota	Leotiomycetes	Helotiales	Leotia lubrica	OSC 100001	AY544644	James et al. (2006b)
Ascomycota	Leotiomycetes	Helotiales	Mollisia cinerea	OSC 100029	DQ470942	James et al. (2006b)
Ascomycota	Leotiomycetes	Helotiales	Monilinia fructicola	DAOM231119	AY544670	James et al. (2006b)
Ascomycota	Leotiomycetes	Helotiales	Trichoglossum hirsutum	OSC 100017	AY544653	James et al. (2006b)
Ascomycota	Leotiomycetes	Rhytismatales	Coccomyces dentatus	OSC 100021	AY544657	James et al. (2006b)
Ascomycota	Leotiomycetes	Rhytismatales	Potebniamyces pyri	OSC 100199	DQ470949	James et al. (2006b)
Ascomycota	Lichinomycetes	Lichinales	Peltula auriculata	24901	DQ832330	James et al. (2006b)
Ascomycota	Lichinomycetes	Lichinales	Peltula umbilicata	14901a-1	DQ832334	James et al. (2006b)
Ascomycota	Saccharomycetes	Saccharomycetales	Ashbya gossypii		AF113137	James et al. (2006b)
Ascomycota	Saccharomycetes	Saccharomycetales	Candida glabrata		AY198398	James et al. (2006b)
Ascomycota	Saccharomycetes	Saccharomycetales	Debaryomyces hansenii		AF485980	James et al. (2006b)
Ascomycota	Saccharomycetes	Saccharomycetales	Yarrowia lipolytica		AJ616903	James et al. (2006b)
Ascomycota	Sordariomycetes	Diaporthales	Diaporthe eres	CBS 109767	AF408350	James et al. (2006b)
Ascomycota	Sordariomycetes	Diaporthales	Gnomonia gnomon	CBS 199.53	AF408361	James et al. (2006b)
Ascomycota	Sordariomycetes	Hypocreales	Fusarium aff. solani	GJS 89-70	U00748	James et al. (2006b)
Ascomycota	Sordariomycetes	Hypocreales	Fusarium graminearum		AY188924	James et al. (2006b)
Ascomycota	Sordariomycetes	Hypocreales	Hydropisphaera erubescens	ATCC 36093	AY545726	James et al. (2006b)
Ascomycota	Sordariomycetes	Hypocreales	Hypocrea citrina	OSC 100005	AY544649	James et al. (2006b)
Ascomycota	Sordariomycetes	Lulworthiales	Lindra thalassiae	JK 5090A	DQ470947	James et al. (2006b)
Ascomycota	Sordariomycetes	Lulworthiales	Lulworthia grandispora	JK 4686	DQ522856	James et al. (2006b)
Ascomycota	Sordariomycetes	Microascales	Microascus trigonosporus	CBS 218.31	DQ470958	James et al. (2006b)
Ascomycota	Sordariomycetes	Sordariales	Neurospora crassa		AF286411	James et al. (2006b)
Ascomycota	Sordariomycetes	Sordariales	Sordaria fimicola		AY545728	James et al. (2006b)
Ascomycota	Sordariomycetes	Sordariomycetes incertae sedis	Magnaporthe grisea		AB026819	James et al. (2006b)
Ascomycota	Sordariomycetes	Xylariales	Xylaria acuta	ATCC 56487	AY544676	James et al. (2006b)
Ascomycota	Sordariomycetes	Xylariales	Xylaria hypoxylon	OSC 100004	AY544648	James et al. (2006b)
Basidiomycota	Agaricomycetes	Agaricales	Amanita brunnescens	PBM 2429	AY631902	James et al. (2006b)
Basidiomycota	Agaricomycetes	Agaricales	Ampulloclitocybe clavipes	PBM 2474	AY639881	James et al. (2006b)
Basidiomycota	Agaricomycetes	Agaricales	Armillaria mellea	PBM 2470	AY700194	James et al. (2006b)
Basidiomycota	Agaricomycetes	Agaricales	Collybia tuberosa	TENN 53540	AY639884	James et al. (2006b)
Basidiomycota	Agaricomycetes	Agaricales	Coprinopsis cinerea		AF041494	James et al. (2006b)
Basidiomycota	Agaricomycetes	Agaricales	Coprinus comatus	ECV 3198	AY635772	James et al. (2006b)
Basidiomycota	Agaricomycetes	Agaricales	Cortinarius iodes	PBM 2426	AY702013	James et al. (2006b)
Basidiomycota	Agaricomycetes	Agaricales	Echinodontium tinctorium	DAOM 16666	AF393056	James et al. (2006b)
Basidiomycota	Agaricomycetes	Agaricales	Flammulina velutipes	TENN 52002	AY639883	James et al. (2006b)
Basidiomycota	Agaricomycetes	Agaricales	Henningsomyces candidus	Thorn 156	AF287864	James et al. (2006b)
Basidiomycota	Agaricomycetes	Agaricales	Hygrocybe aff. conica	PBM 918	AY684167	James et al. (2006b)
Basidiomycota	Agaricomycetes	Agaricales	Lycoperdon pyriforme	DSH 96-054	AF287873	James et al. (2006b)
Basidiomycota	Agaricomycetes	Agaricales	Marasmius alliaceus	TENN 55620	AY635776	James et al. (2006b)
Basidiomycota	Agaricomycetes	Agaricales	Pleurotus ostreatus	TENN 53662	AY645052	James et al. (2006b)
Basidiomycota	Agaricomycetes	Agaricales	Pluteus romellii	ECV 3201	AY634279	James et al. (2006b)
Basidiomycota	Agaricomycetes	Aphyllophorales	Bondarzewia montana	DAOM 415	DQ234539	James et al. (2006b)
Basidiomycota	Agaricomycetes	Aphyllophorales	Fibulorhizoctonia sp.	LA082103L	AY635779	James et al. (2006b)
Basidiomycota	Agaricomycetes	Aphyllophorales	Fomitopsis pinicola	MB 03-036	AY684164	James et al. (2006b)
Basidiomycota	Agaricomycetes	Aphyllophorales	Grifola frondosa	DSH s.n.	AY629318	James et al. (2006b)
Basidiomycota	Agaricomycetes	Aphyllophorales	Grifola sordulenta	TENN 55054	AY645050	James et al. (2006b)
Basidiomycota	Agaricomycetes	Aphyllophorales	Hyphoderma praetermissum	GEL 2182	AY700185	James et al. (2006b)
Basidiomycota	Agaricomycetes	Aphyllophorales	Phanerochaete chrysosporium		AF287883	James et al. (2006b)
Basidiomycota	Agaricomycetes	Aphyllophorales	Phlebia radiata	FPL6140	AF287885	James et al. (2006b)
Basidiomycota	Agaricomycetes	Aphyllophorales	Ramaria rubella	PBM 2408	AY645057	James et al. (2006b)
Basidiomycota	Agaricomycetes	Boletales	Boletellus projectellus	MB 03-118	AY684158	James et al. (2006b)
Basidiomycota	Agaricomycetes	Boletales	Calostoma cinnabarinum	AW 136	AY645054	James et al. (2006b)
Basidiomycota	Agaricomycetes	Boletales	Suillus pictus	MB 03-002	AY684154	James et al. (2006b)
Basidiomycota	Agaricomycetes	Cantharellales	Clavaria zollingeri	TENN 58652	AY639882	James et al. (2006b)
Basidiomycota	Agaricomycetes	Cantharellales	Hydnum albomagnum	PBM 2512	AY700199	James et al. (2006b)
Basidiomycota	Agaricomycetes	Gautieriales	Gautieria otthii	REG 636	AF393058	James et al. (2006b)
Basidiomycota	Agaricomycetes	Hymenochaetales	Coltricia perennis	DSH 93-198	AF287854	James et al. (2006b)
Basidiomycota	Agaricomycetes	Hymenochaetales	Fomitiporia mediterranea	3/22.7	AY684157	James et al. (2006b)
Basidiomycota	Agaricomycetes	Russulales	Lactarius deceptivus	PBM 2462	AY631899	James et al. (2006b)
Basidiomycota	Agaricomycetes	Russulales	Stereum hirsutum	FPL8805	AF393078	James et al. (2006b)
Basidiomycota	Agaricomycetes	Stereales	Climacodon septentrionalis	ZW s.n.	AY684165	James et al. (2006b)
Basidiomycota	Agaricomycetes	Stereales	Cotylidia sp.	MB-5	AY629317	James et al. (2006b)
Basidiomycota	Agaricostilbomycetes	Agaricostilbales	Agaricostilbum hyphaenes	CBS 7811	AY634278	James et al. (2006b)
Basidiomycota	Dacrymycetes	Dacrymycetales	Calocera cornea	GEL 5359	AY701526	James et al. (2006b)
Basidiomycota	Dacrymycetes	Dacrymycetales	Dacryopinax spathularia	GEL 5052	AY701525	James et al. (2006b)
Basidiomycota	Exobasidiomycetes	Entylomatales	Entyloma holwayi	CBS 111593	AY745721	James et al. (2006b)
Basidiomycota	Exobasidiomycetes	Georgefischeriales	Tilletiaria anomala	CBS 436.72	AY745715	James et al. (2006b)
Basidiomycota	Microbotryomycetes	Microbotryales	Rhodotorula hordea	CBS 6403	AY631901	James et al. (2006b)
Basidiomycota	Microbotryomycetes	Microbotryomycetidae incertae sedis	Colacogloea peniophorae	CBS 684.93	AY629313	James et al. (2006b)
Basidiomycota	Pucciniomycetes	Platygloeales	Platygloea disciformis	IFO 32431	AY629314	James et al. (2006b)
Basidiomycota	Pucciniomycetes	Uredinales	Endocronartium harknessii	CFB 22250	AY700193	James et al. (2006b)
Basidiomycota	Pucciniomycetes	Uredinales	Puccinia graminis		AF522177	James et al. (2006b)
Basidiomycota	Ustilaginomycetes	Ustilaginales	Cintractia sorghi-vulgaris	CBS 104.17	AY745726	James et al. (2006b)
Basidiomycota	Ustilaginomycetes	Ustilaginales	Ustilago maydis		AF453938	James et al. (2006b)
Glomeromycota	Glomeromycetes	Archaeosporales	Geosiphon pyriformis	W4756	AM183920	James et al. (2006b)
Glomeromycota	Glomeromycetes	Diversisporales	Scutellospora heterogama	FL225	DQ273792	James et al. (2006b)
Glomeromycota	Glomeromycetes	Glomerales	Glomus mosseae	UT101	DQ273793	James et al. (2006b)
Glomeromycota	Glomeromycetes	Paraglomerales	Paraglomus occultum	IA702	DQ273827	James et al. (2006b)
Glomeromycota	Glomeromycetes	Glomerales	Glomus intraradices	4695rac-11G2	DQ273828	James et al. (2006a)
Zygomycota	Dimargaritomycetes	Dimargaritales	Dimargaris bacillispora	NRRL 2808	DQ273791	James et al. (2006b)
Zygomycota	Endogonomycetes	Endogonales	Endogone pisiformis	DAOM 233144	DQ273811	James et al. (2006b)
Zygomycota	Entomophthoromycetes	Entomophthorales	Conidiobolus coronatus	NRRL28638	AY546691	James et al. (2006b)
Zygomycota	Entomophthoromycetes	Entomophthorales	Entomophthora muscae	ARSEF3074	DQ273772	James et al. (2006b)
Zygomycota	Harpellomycetes	Harpellales	Orphella aff. haysii	NS-35-W16	DQ273830	James et al. (2006b)
Zygomycota	Harpellomycetes	Harpellales	Smittium culisetae	COL-18-3	DQ273773	James et al. (2006b)
Zygomycota	Kickxellomycetes	Kickxellales	Coemansia reversa	NRRL1564	AY546689	James et al. (2006b)
Zygomycota	Kickxellomycetes	Kickxellales	Spiromyces aspiralis	NRRL22631	DQ273801	James et al. (2006b)
Zygomycota	Mortierellomycetes	Mortierellales	Mortierella verticillata	NRRL6337	DQ273794	James et al. (2006b)
Zygomycota	Mucoromycetes	Mucorales	Phycomyces blakesleeanus	NRRL1555	DQ273800	James et al. (2006b)
Zygomycota	Mucoromycetes	Mucorales	Rhizopus oryzae		AY213626	James et al. (2006b)
Zygomycota	Mucoromycetes	Mucorales	Umbelopsis ramanniana	NRRL5844	DQ273797	James et al. (2006b)
Zygomycota	Zoopagomycetes	Zoopagales	Piptocephalis corymbifera	NRRL2385	AY546690	James et al. (2006b)
Zygomycota	Zoopagomycetes	Zoopagales	Rhopalomyces elegans	NRRL A-10835	DQ273795	James et al. (2006b)
Zygomycota	Entomophthoromycetes	Entomophthorales	Basidobolus ranarum	NRRL34594	DQ273807	James et al. (2006a)
